# Synergistic epistasis enhances cooperativity of mutualistic interspecies interactions

**DOI:** 10.1101/2020.06.22.160184

**Authors:** Serdar Turkarslan, Nejc Stopnisek, Anne W Thompson, Christina E Arens, Jacob J Valenzuela, James Wilson, Kristopher A Hunt, Jessica Hardwicke, Sujung Lim, Yee Mey Seah, Ying Fu, Liyou Wu, Jizhong Zhou, Kristina L Hillesland, David A Stahl, Nitin S Baliga

## Abstract

Frequent fluctuations in sulfate availability rendered syntrophic interactions between the sulfate reducing bacterium *Desulfovibrio vulgaris* (*Dv*) and the methanogenic archaeon *Methanococcus maripaludis* (*Mm*) unsustainable. By contrast, prolonged laboratory evolution in obligate syntrophy conditions improved the productivity of this community but at the expense of erosion of sulfate respiration (SR). Hence, we sought to understand the evolutionary trajectories that could both increase the productivity of syntrophic interactions and sustain SR. We combined a temporal and combinatorial survey of mutations accumulated over 1000 generations of 9 independently-evolved communities with analysis of the genotypic structure for one community down to the single-cell level. We discovered a high level of parallelism across communities despite considerable variance in their evolutionary trajectories and the perseverance of a rare SR+ *Dv* lineage within many evolution lines. An in-depth investigation revealed that synergistic epistasis across *Dv* and *Mm* genotypes had enhanced cooperativity within SR- and SR+ assemblages, allowing their co-existence as *r*- and *K*-strategists, respectively.
