## Supplementary Table S3 for "Synergistic epistasis enhances cooperativity of mutualistic interspecies interactions"

### Sheet: Supplementary Table S3
Supplementary Table S3: Mutations overlapping across 1K generation, EPDs and Clonal Isolates for evolution lines UE3 and HR2 of Dv and Mm
organism	line	gene_id	variant_id	position	mutation	effect	type	samples	freqs
Desulfovibrio	UE3	DVU_0002	Chr-DVU0002-2473	2473	SYNONYMOUS_CODING	LOW	SILENT	UE3.152.09.D03	72.1
Desulfovibrio	UE3	DVU_0030	Chr-DVU0030-37335	37335	NON_SYNONYMOUS_CODING	MODERATE	MISSENSE	UE3.152.09.D01, UE3.152.09.D03, UE3.152.09.D02, EP_UE3_09	97.55, 98.86, 98.73, 100.00
Desulfovibrio	UE3	DVU_0145	Chr-DVU0145-180302	180302	CODON_CHANGE_PLUS_CODON_DELETION	MODERATE	NONE	EP_UE3_10, EP_UE3_03	40.70, 41.40
Desulfovibrio	UE3	DVU_0168	Chr-DVU0168-209232	209232	STOP_GAINED	HIGH	NONSENSE	UE3.152.03.D01, UE3.152.03.D02, UE3.152.10.D01, UE3.152.10.D02, UE3.152.03.D03, EP_UE3_10, EP_UE3_03, TG_UE3	98.02, 97.93, 100.00, 94.74, 100.00, 100.00, 100.00, 60.62
Desulfovibrio	UE3	DVU_0184	Chr-DVU0184-229814	229814	NON_SYNONYMOUS_CODING	MODERATE	MISSENSE	UE3.152.03.D01, UE3.152.03.D02, UE3.152.10.D01, UE3.152.10.D02, UE3.152.03.D03, EP_UE3_10, EP_UE3_03, TG_UE3	100.00, 98.54, 99.00, 93.00, 99.50, 100.00, 100.00, 66.79
Desulfovibrio	UE3	DVU_0597	Chr-DVU0597-666321	666321	NON_SYNONYMOUS_CODING	MODERATE	MISSENSE	UE3.152.03.D01, UE3.152.03.D02, UE3.152.10.D01, UE3.152.10.D02, UE3.152.03.D03, EP_UE3_10, EP_UE3_03, TG_UE3	99.12, 99.52, 100.00, 92.23, 99.52, 99.54, 100.00, 96.70
Desulfovibrio	UE3	DVU_0799	Chr-DVU0799-885112	885112	NON_SYNONYMOUS_CODING	MODERATE	MISSENSE	UE3.152.03.D01, UE3.152.03.D02, UE3.152.10.D01, UE3.152.10.D02, UE3.152.03.D03, EP_UE3_10, EP_UE3_03, TG_UE3	100.00, 98.48, 99.50, 96.59, 100.00, 100.00, 100.00, 94.89
Desulfovibrio	UE3	DVU_0799	Chr-DVU0799-885257	885257	CODON_INSERTION	MODERATE	NONE	UE3.152.09.D01, UE3.152.09.D03, UE3.152.09.D02, EP_UE3_09	43.75, 36.26, 51.54, 66.83
Desulfovibrio	UE3	DVU_0846	Chr-DVU0846-933091	933091	FRAME_SHIFT	HIGH	NONE	UE3.152.03.D01, UE3.152.03.D02, UE3.152.10.D01, UE3.152.10.D02, UE3.152.03.D03, EP_UE3_10, EP_UE3_03, TG_UE3	48.13, 79.92, 81.38, 51.08, 85.02, 90.69, 90.86, 71.84
Desulfovibrio	UE3	DVU_1082	Chr-DVU1082-1186730	1186730	NON_SYNONYMOUS_CODING	MODERATE	MISSENSE	UE3.152.09.D01, UE3.152.09.D03, UE3.152.09.D02, EP_UE3_09	98.77, 100.00, 98.50, 100.00
Desulfovibrio	UE3	DVU_1087	Chr-DVU1087-1191166	1191166	FRAME_SHIFT	HIGH	NONE	UE3.152.03.D01, UE3.152.09.D01, UE3.152.03.D02, UE3.152.09.D03, UE3.152.10.D01, UE3.152.09.D02, UE3.152.10.D02, UE3.152.03.D03, EP_UE3_10, EP_UE3_09, EP_UE3_03, TG_UE3	48.00, 65.99, 79.35, 97.34, 81.71, 54.39, 53.52, 78.14, 95.52, 96.27, 96.00, 70.32
Desulfovibrio	UE3	DVU_1092	Chr-DVU1092-1198488	1198488	FRAME_SHIFT	HIGH	NONE	UE3.152.03.D01, UE3.152.03.D02, UE3.152.10.D01, UE3.152.10.D02, UE3.152.03.D03, EP_UE3_10, EP_UE3_03, TG_UE3	46.25, 93.90, 77.73, 87.91, 95.61, 89.07, 90.86, 89.61
Desulfovibrio	UE3	DVU_1214	Chr-DVU1214-1305196	1305196	FRAME_SHIFT	HIGH	NONE	UE3.152.09.D01, UE3.152.09.D03, UE3.152.09.D02, EP_UE3_09	69.67, 67.90, 57.96, 86.67
Desulfovibrio	UE3	DVU_1260	Chr-DVU1260-1346673	1346673	FRAME_SHIFT	HIGH	NONE	UE3.152.03.D01, UE3.152.03.D02, UE3.152.10.D01, UE3.152.10.D02, UE3.152.03.D03, EP_UE3_10, EP_UE3_03, TG_UE3	47.59, 79.92, 82.08, 51.45, 80.74, 93.59, 89.96, 70.12
Desulfovibrio	UE3	DVU_1283	Chr-DVU1283-1376015	1376015	NON_SYNONYMOUS_CODING	MODERATE	MISSENSE	UE3.152.03.D01, UE3.152.03.D02, UE3.152.10.D01, UE3.152.10.D02, UE3.152.03.D03, EP_UE3_10, EP_UE3_03, TG_UE3	97.37, 97.96, 100.00, 94.68, 100.00, 100.00, 100.00, 96.65
Desulfovibrio	UE3	DVU_1283	Chr-DVU1283-1376222	1376222	NON_SYNONYMOUS_CODING	MODERATE	MISSENSE	UE3.152.09.D01, UE3.152.09.D03, UE3.152.09.D02, EP_UE3_09	98.32, 100.00, 99.32, 100.00
Desulfovibrio	UE3	DVU_1295	Chr-DVU1295-1388854	1388854	FRAME_SHIFT	HIGH	NONE	UE3.152.03.D01, UE3.152.03.D02, UE3.152.10.D01, UE3.152.10.D02, UE3.152.03.D03, EP_UE3_10, EP_UE3_03, TG_UE3	48.35, 75.51, 81.30, 51.10, 75.51, 94.58, 91.49, 65.98
Desulfovibrio	UE3	DVU_1349	Chr-DVU1349-1426830	1426830	NON_SYNONYMOUS_CODING	MODERATE	MISSENSE	UE3.152.03.D01, UE3.152.09.D01, UE3.152.03.D02, UE3.152.09.D03, UE3.152.10.D01, UE3.152.09.D02, UE3.152.10.D02, UE3.152.03.D03, EP_UE3_10, EP_UE3_09, EP_UE3_03, TG_UE3	100.00, 100.00, 100.00, 100.00, 100.00, 100.00, 100.00, 100.00, 100.00, 99.54, 100.00, 100.00
Desulfovibrio	UE3	DVU_1425	Chr-DVU1425-1499475	1499475	NON_SYNONYMOUS_CODING	MODERATE	MISSENSE	UE3.152.09.D01	98.11
Desulfovibrio	UE3	DVU_1483	Chr-DVU1483-1561378	1561378	NON_SYNONYMOUS_CODING	MODERATE	MISSENSE	UE3.152.03.D01, UE3.152.03.D02, UE3.152.10.D01, UE3.152.10.D02, UE3.152.03.D03, EP_UE3_10, EP_UE3_03, TG_UE3	97.53, 100.00, 99.49, 91.30, 98.96, 100.00, 100.00, 98.34
Desulfovibrio	UE3	DVU_1571	Chr-DVU1571-1653920	1653920	NON_SYNONYMOUS_CODING	MODERATE	MISSENSE	UE3.152.09.D01, UE3.152.09.D03, UE3.152.09.D02, EP_UE3_09	98.25, 100.00, 100.00, 100.00
Desulfovibrio	UE3	DVU_1571	Chr-DVU1571-1654242	1654242	NON_SYNONYMOUS_CODING	MODERATE	MISSENSE	UE3.152.10.D01	98.32
Desulfovibrio	UE3	DVU_1632	Chr-DVU1632-1716114	1716114	FRAME_SHIFT	HIGH	NONE	UE3.152.09.D01, UE3.152.09.D03, UE3.152.09.D02, EP_UE3_09	66.94, 61.79, 53.05, 86.52
Desulfovibrio	UE3	DVU_1634	Chr-DVU1634-1716832	1716832	FRAME_SHIFT	HIGH	NONE	UE3.152.10.D02	54.05
Desulfovibrio	UE3	DVU_1698	Chr-DVU1698-1773256	1773256	NON_SYNONYMOUS_CODING	MODERATE	MISSENSE	UE3.152.03.D01, UE3.152.09.D01, UE3.152.03.D02, UE3.152.09.D03, UE3.152.10.D01, UE3.152.09.D02, UE3.152.10.D02, UE3.152.03.D03, EP_UE3_10, EP_UE3_09, EP_UE3_03, TG_UE3	100.00, 100.00, 100.00, 100.00, 100.00, 100.00, 100.00, 100.00, 100.00, 100.00, 100.00, 100.00
Desulfovibrio	UE3	DVU_1698	Chr-DVU1698-1773344	1773344	FRAME_SHIFT	HIGH	NONE	UE3.152.03.D01, UE3.152.09.D01, UE3.152.03.D02, UE3.152.09.D03, UE3.152.10.D01, UE3.152.09.D02, UE3.152.10.D02, UE3.152.03.D03, EP_UE3_10, EP_UE3_09, EP_UE3_03, TG_UE3	48.89, 71.37, 73.68, 66.53, 76.52, 54.13, 51.11, 95.87, 88.78, 86.24, 85.92, 61.29
Desulfovibrio	UE3	DVU_1842	Chr-DVU1842-1913197	1913197	NON_SYNONYMOUS_CODING	MODERATE	MISSENSE	UE3.152.03.D01, UE3.152.09.D01, UE3.152.03.D02, UE3.152.09.D03, UE3.152.10.D01, UE3.152.09.D02, UE3.152.10.D02, UE3.152.03.D03, EP_UE3_10, EP_UE3_09, EP_UE3_03, TG_UE3	100.00, 100.00, 100.00, 100.00, 100.00, 100.00, 100.00, 100.00, 100.00, 100.00, 99.22, 100.00
Desulfovibrio	UE3	DVU_1862	Chr-DVU1862-1929822	1929822	STOP_GAINED	HIGH	NONSENSE	UE3.152.03.D01, UE3.152.03.D02, UE3.152.10.D01, UE3.152.10.D02, UE3.152.03.D03, EP_UE3_10, EP_UE3_03, TG_UE3	97.65, 100.00, 99.47, 93.59, 100.00, 100.00, 100.00, 96.65
Desulfovibrio	UE3	DVU_1862	Chr-DVU1862-1929873	1929873	FRAME_SHIFT	HIGH	NONE	UE3.152.09.D01, UE3.152.09.D03, UE3.152.09.D02, EP_UE3_09	65.99, 98.53, 55.65, 84.75
Desulfovibrio	UE3	DVU_2023	Chr-DVU2023-2104739	2104739	SYNONYMOUS_CODING	LOW	SILENT	UE3.152.03.D01, UE3.152.09.D01, UE3.152.03.D02, UE3.152.09.D03, UE3.152.10.D01, UE3.152.09.D02, UE3.152.10.D02, UE3.152.03.D03, EP_UE3_10, EP_UE3_09, EP_UE3_03, TG_UE3	100.00, 100.00, 100.00, 100.00, 100.00, 100.00, 100.00, 100.00, 100.00, 100.00, 100.00, 100.00
Desulfovibrio	UE3	DVU_2078	Chr-DVU2078-2162235	2162235	NON_SYNONYMOUS_CODING	MODERATE	MISSENSE	UE3.152.03.D01, UE3.152.09.D01, UE3.152.03.D02, UE3.152.09.D03, UE3.152.10.D01, UE3.152.09.D02, UE3.152.10.D02, UE3.152.03.D03, EP_UE3_10, EP_UE3_09, EP_UE3_03, TG_UE3	100.00, 100.00, 100.00, 100.00, 100.00, 100.00, 100.00, 100.00, 100.00, 100.00, 100.00, 100.00
Desulfovibrio	UE3	DVU_2083	Chr-DVU2083-2170335	2170335	NON_SYNONYMOUS_CODING	MODERATE	MISSENSE	UE3.152.09.D02	95.56
Desulfovibrio	UE3	DVU_2210	Chr-DVU2210-2306515	2306515	FRAME_SHIFT	HIGH	NONE	UE3.152.09.D01, UE3.152.09.D03, UE3.152.09.D02, EP_UE3_09	70.29, 64.17, 87.60, 88.16
Desulfovibrio	UE3	DVU_2287	Chr-DVU2287-2381877	2381877	STOP_LOST	HIGH	MISSENSE	UE3.152.03.D01, UE3.152.09.D01, UE3.152.03.D02, UE3.152.09.D03, UE3.152.10.D01, UE3.152.09.D02, UE3.152.10.D02, UE3.152.03.D03, EP_UE3_10, EP_UE3_09, EP_UE3_03, TG_UE3	100.00, 100.00, 100.00, 100.00, 100.00, 100.00, 100.00, 100.00, 100.00, 100.00, 100.00, 100.00
Desulfovibrio	UE3	DVU_2394	Chr-DVU2394-2497733	2497733	FRAME_SHIFT	HIGH	NONE	UE3.152.03.D01, UE3.152.03.D02, UE3.152.10.D01, UE3.152.10.D02, UE3.152.03.D03, EP_UE3_10, EP_UE3_03, TG_UE3	48.28, 80.32, 77.02, 56.08, 76.71, 90.76, 93.58, 71.78
Desulfovibrio	UE3	DVU_2395	Chr-DVU2395-2498730	2498730	NON_SYNONYMOUS_CODING	MODERATE	MISSENSE	UE3.152.09.D01, UE3.152.09.D03, UE3.152.09.D02, EP_UE3_09	99.42, 99.35, 100.00, 100.00
Desulfovibrio	UE3	DVU_2451	Chr-DVU2451-2556376	2556376	NON_SYNONYMOUS_CODING	MODERATE	MISSENSE	UE3.152.03.D01, UE3.152.03.D02, UE3.152.10.D01, UE3.152.10.D02, UE3.152.03.D03, EP_UE3_10, EP_UE3_03, TG_UE3	100.00, 98.51, 99.02, 89.13, 99.50, 100.00, 100.00, 60.41
Desulfovibrio	UE3	DVU_2664	Chr-DVU2664-2775672	2775672	NON_SYNONYMOUS_CODING	MODERATE	MISSENSE	UE3.152.03.D01, UE3.152.09.D01, UE3.152.03.D02, UE3.152.09.D03, UE3.152.10.D01, UE3.152.09.D02, UE3.152.10.D02, UE3.152.03.D03, EP_UE3_10, EP_UE3_09, EP_UE3_03, TG_UE3	100.00, 100.00, 100.00, 100.00, 100.00, 100.00, 100.00, 100.00, 99.57, 100.00, 99.53, 100.00
Desulfovibrio	UE3	DVU_2776	Chr-DVU2776-2883762	2883762	NON_SYNONYMOUS_CODING	MODERATE	MISSENSE	UE3.152.03.D01, UE3.152.03.D02, UE3.152.10.D01, UE3.152.10.D02, UE3.152.03.D03, EP_UE3_10, EP_UE3_03, TG_UE3	100.00, 99.50, 99.49, 94.94, 99.04, 100.00, 100.00, 94.23
Desulfovibrio	UE3	DVU_2955	Chr-DVU2955-3064064	3064064	SYNONYMOUS_CODING	LOW	SILENT	UE3.152.03.D01, UE3.152.09.D01, UE3.152.03.D02, UE3.152.09.D03, UE3.152.10.D01, UE3.152.09.D02, UE3.152.10.D02, UE3.152.03.D03, EP_UE3_10, EP_UE3_09, EP_UE3_03, TG_UE3	100.00, 100.00, 100.00, 100.00, 100.00, 100.00, 98.59, 100.00, 99.52, 100.00, 100.00, 100.00
Desulfovibrio	UE3	DVU_2955	Chr-DVU2955-3064065	3064065	NON_SYNONYMOUS_CODING	MODERATE	MISSENSE	UE3.152.03.D01, UE3.152.09.D01, UE3.152.03.D02, UE3.152.09.D03, UE3.152.10.D01, UE3.152.09.D02, UE3.152.10.D02, UE3.152.03.D03, EP_UE3_10, EP_UE3_09, EP_UE3_03, TG_UE3	100.00, 99.37, 99.47, 99.35, 98.35, 100.00, 98.59, 99.48, 100.00, 99.50, 100.00, 100.00
Desulfovibrio	UE3	DVU_3022	Chr-DVU3022-3140576	3140576	FRAME_SHIFT	HIGH	NONE	UE3.152.03.D01, UE3.152.09.D01, UE3.152.03.D02, UE3.152.09.D03, UE3.152.10.D01, UE3.152.09.D02, UE3.152.10.D02, UE3.152.03.D03, EP_UE3_10, EP_UE3_09, EP_UE3_03, TG_UE3	92.08, 92.71, 92.74, 93.46, 96.39, 95.65, 88.57, 93.15, 96.89, 98.28, 96.39, 96.86
Desulfovibrio	UE3	DVU_3022	Chr-DVU3022-3140594	3140594	FRAME_SHIFT	HIGH	NONE	UE3.152.03.D01, UE3.152.09.D01, UE3.152.03.D02, UE3.152.09.D03, UE3.152.10.D01, UE3.152.09.D02, UE3.152.10.D02, UE3.152.03.D03, EP_UE3_10, EP_UE3_09, EP_UE3_03, TG_UE3	90.70, 92.87, 94.33, 95.25, 93.04, 94.42, 95.71, 94.84, 91.94, 92.44, 88.48, 93.33
Desulfovibrio	UE3	DVU_3023	Chr-DVU3023-3142198	3142198	NON_SYNONYMOUS_CODING	MODERATE	MISSENSE	UE3.152.03.D01, UE3.152.09.D01, UE3.152.03.D02, UE3.152.09.D03, UE3.152.10.D01, UE3.152.09.D02, UE3.152.10.D02, UE3.152.03.D03, EP_UE3_10, EP_UE3_09, EP_UE3_03, TG_UE3	100.00, 100.00, 100.00, 100.00, 100.00, 100.00, 100.00, 100.00, 100.00, 100.00, 100.00, 99.44
Desulfovibrio	UE3	DVU_3129	Chr-DVU3129-3276860	3276860	FRAME_SHIFT	HIGH	NONE	UE3.152.03.D01, UE3.152.09.D01, UE3.152.03.D02, UE3.152.09.D03, UE3.152.10.D01, UE3.152.09.D02, UE3.152.10.D02, UE3.152.03.D03, EP_UE3_10, EP_UE3_09, EP_UE3_03, TG_UE3	93.24, 65.84, 80.08, 59.43, 75.41, 53.92, 53.38, 79.58, 88.24, 92.25, 88.41, 85.48
Desulfovibrio	UE3	DVU_3152	Chr-DVU3152-3305221	3305221	FRAME_SHIFT	HIGH	NONE	UE3.152.03.D01	85.71
Desulfovibrio	UE3	DVU_3152	Chr-DVU3152-3305497	3305497	FRAME_SHIFT	HIGH	NONE	UE3.152.03.D02	87.72
Desulfovibrio	UE3	DVU_3152	Chr-DVU3152-3306280	3306280	CODON_DELETION	MODERATE	NONE	UE3.152.03.D03	79.82
Desulfovibrio	UE3	DVU_3277	Chr-DVU3277-3452476	3452476	NON_SYNONYMOUS_CODING	MODERATE	MISSENSE	UE3.152.03.D01, UE3.152.03.D02, UE3.152.03.D03, EP_UE3_03	98.20, 99.50, 100.00, 100.00
Desulfovibrio	UE3	DVUA0025	pDV-DVUA0025-30836	30836	FRAME_SHIFT	HIGH	NONE	UE3.152.03.D01, UE3.152.09.D01, UE3.152.03.D02, UE3.152.09.D03, UE3.152.10.D01, UE3.152.09.D02, UE3.152.10.D02, UE3.152.03.D03, EP_UE3_10, EP_UE3_09, EP_UE3_03, TG_UE3	45.74, 69.71, 74.60, 67.07, 80.65, 55.88, 56.29, 80.74, 96.33, 87.92, 94.59, 74.60
Desulfovibrio	UE3	DVUA0073	pDV-DVUA0073-99977	99977	CODON_CHANGE_PLUS_CODON_DELETION	MODERATE	NONE	UE3.152.03.D01, UE3.152.09.D01, UE3.152.03.D02, UE3.152.09.D03, UE3.152.10.D01, UE3.152.09.D02, UE3.152.10.D02, UE3.152.03.D03, EP_UE3_10, EP_UE3_09, EP_UE3_03, TG_UE3	59.57, 61.93, 63.45, 55.66, 60.20, 61.93, 61.86, 65.31, 71.13, 76.56, 72.73, 73.33
Desulfovibrio	UE3	NA	Chr-IG-1144620	1144620	INTERGENIC	MODIFIER	NONE	UE3.152.03.D01, UE3.152.09.D01, UE3.152.03.D02, UE3.152.09.D03, UE3.152.10.D01, UE3.152.09.D02, UE3.152.10.D02, UE3.152.03.D03, EP_UE3_10, EP_UE3_09, EP_UE3_03, TG_UE3	47.28, 68.29, 76.21, 94.80, 74.09, 55.83, 55.88, 78.28, 93.64, 86.88, 96.02, 67.62
Desulfovibrio	UE3	NA	Chr-IG-1297045	1297045	INTERGENIC	MODIFIER	NONE	UE3.152.09.D02	88.66
Desulfovibrio	UE3	NA	Chr-IG-1297047	1297047	INTERGENIC	MODIFIER	NONE	UE3.152.09.D02	88.78
Desulfovibrio	UE3	NA	Chr-IG-1313341	1313341	INTERGENIC	MODIFIER	NONE	UE3.152.03.D01, UE3.152.09.D01, UE3.152.03.D02, UE3.152.09.D03, UE3.152.10.D01, UE3.152.09.D02, UE3.152.10.D02, UE3.152.03.D03, EP_UE3_10, EP_UE3_09, EP_UE3_03, TG_UE3	46.67, 63.07, 81.30, 66.12, 75.41, 56.62, 57.03, 78.84, 93.28, 86.13, 93.85, 67.07
Desulfovibrio	UE3	NA	Chr-IG-1555094	1555094	INTERGENIC	MODIFIER	NONE	UE3.152.09.D03	72.22
Desulfovibrio	UE3	NA	Chr-IG-1897096	1897096	INTERGENIC	MODIFIER	NONE	UE3.152.03.D01, UE3.152.09.D01, UE3.152.03.D02, UE3.152.09.D03, UE3.152.10.D01, UE3.152.09.D02, UE3.152.10.D02, UE3.152.03.D03, EP_UE3_10, EP_UE3_09, EP_UE3_03, TG_UE3	48.80, 94.79, 76.61, 62.30, 95.88, 57.14, 57.67, 77.82, 91.03, 82.74, 90.91, 97.32
Desulfovibrio	UE3	NA	Chr-IG-2053158	2053158	INTERGENIC	MODIFIER	NONE	UE3.152.03.D01, UE3.152.03.D02, UE3.152.10.D01, UE3.152.10.D02, UE3.152.03.D03, EP_UE3_10, EP_UE3_03, TG_UE3	86.96, 65.98, 67.76, 87.18, 88.70, 93.33, 88.00, 64.14
Desulfovibrio	UE3	NA	Chr-IG-2082600	2082600	INTERGENIC	MODIFIER	NONE	UE3.152.09.D01	59.17
Desulfovibrio	UE3	NA	Chr-IG-2082602	2082602	INTERGENIC	MODIFIER	NONE	UE3.152.09.D01, UE3.152.09.D03, EP_UE3_09	63.56, 59.02, 43.02
Desulfovibrio	UE3	NA	Chr-IG-2083305	2083305	INTERGENIC	MODIFIER	NONE	UE3.152.03.D01, UE3.152.09.D01, UE3.152.03.D02, UE3.152.09.D03, UE3.152.10.D01, UE3.152.09.D02, UE3.152.10.D02, UE3.152.03.D03, EP_UE3_10, EP_UE3_09, EP_UE3_03, TG_UE3	47.26, 82.72, 75.52, 84.30, 74.49, 59.35, 52.36, 74.07, 87.44, 89.92, 93.99, 71.54
Desulfovibrio	UE3	NA	Chr-IG-211389	211389	INTERGENIC	MODIFIER	NONE	UE3.152.03.D01, UE3.152.09.D01, UE3.152.03.D02, UE3.152.09.D03, UE3.152.10.D01, UE3.152.09.D02, UE3.152.10.D02, UE3.152.03.D03, EP_UE3_10, EP_UE3_09, EP_UE3_03, TG_UE3	47.81, 77.64, 82.92, 72.36, 79.52, 62.45, 55.19, 80.66, 98.21, 86.59, 94.09, 61.23
Desulfovibrio	UE3	NA	Chr-IG-2502193	2502193	INTERGENIC	MODIFIER	NONE	UE3.152.03.D01, UE3.152.09.D01, UE3.152.03.D02, UE3.152.09.D03, UE3.152.10.D01, UE3.152.09.D02, UE3.152.10.D02, UE3.152.03.D03, EP_UE3_10, EP_UE3_09, EP_UE3_03, TG_UE3	100.00, 100.00, 100.00, 100.00, 100.00, 100.00, 100.00, 100.00, 100.00, 100.00, 100.00, 100.00
Desulfovibrio	UE3	NA	Chr-IG-2982788	2982788	INTERGENIC	MODIFIER	NONE	UE3.152.03.D01, UE3.152.09.D01, UE3.152.03.D02, UE3.152.09.D03, UE3.152.10.D01, UE3.152.09.D02, UE3.152.10.D02, UE3.152.03.D03, EP_UE3_10, EP_UE3_09, EP_UE3_03, TG_UE3	45.98, 75.10, 89.52, 72.84, 83.13, 65.22, 58.62, 83.40, 93.87, 92.31, 96.43, 78.13
Desulfovibrio	UE3	NA	Chr-IG-3056212	3056212	INTERGENIC	MODIFIER	NONE	UE3.152.03.D01, UE3.152.09.D01, UE3.152.03.D02, UE3.152.09.D03, UE3.152.10.D01, UE3.152.09.D02, UE3.152.10.D02, UE3.152.03.D03, EP_UE3_10, EP_UE3_09, EP_UE3_03, TG_UE3	49.48, 76.54, 82.08, 72.38, 81.09, 62.18, 59.24, 87.23, 94.63, 91.10, 97.22, 75.82
Desulfovibrio	UE3	NA	Chr-IG-3066926	3066926	INTERGENIC	MODIFIER	NONE	UE3.152.03.D01, UE3.152.09.D01, UE3.152.03.D02, UE3.152.09.D03, UE3.152.10.D01, UE3.152.09.D02, UE3.152.10.D02, UE3.152.03.D03, EP_UE3_10, EP_UE3_09, EP_UE3_03, TG_UE3	90.10, 92.67, 95.38, 90.69, 92.12, 88.21, 91.03, 92.28, 96.46, 98.35, 96.17, 76.13
Desulfovibrio	UE3	NA	Chr-IG-3455727	3455727	INTERGENIC	MODIFIER	NONE	UE3.152.03.D01, UE3.152.09.D01, UE3.152.03.D02, UE3.152.09.D03, UE3.152.10.D01, UE3.152.09.D02, UE3.152.10.D02, UE3.152.03.D03, EP_UE3_10, EP_UE3_09, EP_UE3_03, TG_UE3	47.20, 73.79, 83.40, 70.04, 96.59, 59.92, 58.20, 96.22, 91.56, 90.57, 93.85, 69.35
Desulfovibrio	UE3	NA	Chr-IG-3457155	3457155	INTERGENIC	MODIFIER	NONE	UE3.152.03.D01, UE3.152.09.D01, UE3.152.03.D02, UE3.152.09.D03, UE3.152.10.D01, UE3.152.09.D02, UE3.152.10.D02, UE3.152.03.D03, EP_UE3_10, EP_UE3_09, EP_UE3_03, TG_UE3	68.63, 82.85, 87.70, 82.08, 85.71, 71.02, 68.37, 91.67, 95.11, 87.28, 94.57, 68.57
Desulfovibrio	UE3	NA	Chr-IG-42867	42867	INTERGENIC	MODIFIER	NONE	UE3.152.03.D01, UE3.152.09.D01, UE3.152.03.D02, UE3.152.09.D03, UE3.152.10.D01, UE3.152.09.D02, UE3.152.10.D02, UE3.152.03.D03, EP_UE3_10, EP_UE3_09, EP_UE3_03, TG_UE3	48.84, 72.87, 85.06, 58.18, 82.19, 57.55, 54.55, 81.38, 89.54, 86.01, 91.11, 66.82
Desulfovibrio	UE3	NA	Chr-IG-495942	495942	INTERGENIC	MODIFIER	NONE	UE3.152.09.D01, UE3.152.09.D03, UE3.152.09.D02, EP_UE3_09	100.00, 100.00, 98.80, 100.00
Desulfovibrio	UE3	NA	Chr-IG-716874	716874	INTERGENIC	MODIFIER	NONE	UE3.152.03.D01, UE3.152.09.D01, UE3.152.03.D02, UE3.152.09.D03, UE3.152.10.D01, UE3.152.09.D02, UE3.152.10.D02, UE3.152.03.D03, EP_UE3_10, EP_UE3_09, EP_UE3_03, TG_UE3	100.00, 100.00, 100.00, 100.00, 100.00, 100.00, 100.00, 100.00, 100.00, 100.00, 100.00, 99.48
Desulfovibrio	UE3	NA	Chr-IG-882511	882511	INTERGENIC	MODIFIER	NONE	UE3.152.03.D01, UE3.152.09.D01, UE3.152.03.D02, UE3.152.09.D03, UE3.152.10.D01, UE3.152.09.D02, UE3.152.10.D02, UE3.152.03.D03, EP_UE3_10, EP_UE3_09, EP_UE3_03, TG_UE3	95.83, 65.04, 80.91, 96.12, 78.23, 58.55, 88.41, 76.02, 87.20, 80.54, 91.52, 63.71
Desulfovibrio	UE3	NA	pDV-IG-49089	49089	INTERGENIC	MODIFIER	NONE	UE3.152.03.D01, UE3.152.09.D01, UE3.152.03.D02, UE3.152.09.D03, UE3.152.10.D01, UE3.152.09.D02, UE3.152.10.D02, UE3.152.03.D03, EP_UE3_10, EP_UE3_09, EP_UE3_03, TG_UE3	100.00, 100.00, 100.00, 100.00, 100.00, 100.00, 100.00, 100.00, 100.00, 100.00, 100.00, 100.00
Methanococcus	UE3	MMP0111	BX950229-MMP0111-120330	120330	NON_SYNONYMOUS_CODING	MODERATE	MISSENSE	UE3.152.03.M02	91.3
Methanococcus	UE3	MMP0209	BX950229-MMP0209-216934	216934	NON_SYNONYMOUS_CODING	MODERATE	MISSENSE	UE3.152.03.M01, UE3.152.09.M01, UE3.152.10.M02, UE3.152.03.M03, UE3.152.09.M03, UE3.152.10.M01, UE3.152.10.M03, UE3.152.09.M02, UE3.152.03.M02, EP_UE3_10, EP_UE3_09, EP_UE3_03, TG_UE3	100.00, 98.63, 100.00, 100.00, 98.92, 99.42, 100.00, 99.41, 100.00, 100.00, 100.00, 100.00, 87.97
Methanococcus	UE3	MMP0234	BX950229-MMP0234-241892	241892	STOP_GAINED	HIGH	NONSENSE	UE3.152.03.M01, UE3.152.09.M01, UE3.152.10.M02, UE3.152.03.M03, UE3.152.09.M03, UE3.152.10.M01, UE3.152.10.M03, UE3.152.09.M02, UE3.152.03.M02, EP_UE3_10, EP_UE3_09, EP_UE3_03, TG_UE3	100.00, 100.00, 100.00, 100.00, 100.00, 100.00, 100.00, 100.00, 100.00, 100.00, 100.00, 100.00, 100.00
Methanococcus	UE3	MMP0419	BX950229-MMP0419-420683	420683	NON_SYNONYMOUS_CODING	MODERATE	MISSENSE	UE3.152.03.M01, UE3.152.09.M01, UE3.152.10.M02, UE3.152.03.M03, UE3.152.09.M03, UE3.152.10.M01, UE3.152.10.M03, UE3.152.09.M02, UE3.152.03.M02, EP_UE3_10, EP_UE3_09, EP_UE3_03, TG_UE3	99.56, 99.32, 99.52, 100.00, 98.41, 98.41, 98.51, 98.88, 100.00, 100.00, 100.00, 100.00, 100.00
Methanococcus	UE3	MMP0697	BX950229-MMP0697-687745	687745	NON_SYNONYMOUS_CODING	MODERATE	MISSENSE	UE3.152.03.M01, UE3.152.09.M01, UE3.152.10.M02, UE3.152.03.M03, UE3.152.09.M03, UE3.152.10.M01, UE3.152.10.M03, UE3.152.09.M02, UE3.152.03.M02, EP_UE3_10, EP_UE3_09, EP_UE3_03, TG_UE3	100.00, 100.00, 100.00, 100.00, 100.00, 100.00, 100.00, 100.00, 100.00, 100.00, 100.00, 99.00, 100.00
Methanococcus	UE3	MMP0762	BX950229-MMP0762-753653	753653	SYNONYMOUS_CODING	LOW	SILENT	UE3.152.09.M01, UE3.152.09.M03	99.33, 99.45
Methanococcus	UE3	MMP1119	BX950229-MMP1119-1108915	1108915	FRAME_SHIFT	HIGH	NONE	UE3.152.03.M03	89.8
Methanococcus	UE3	MMP1169	BX950229-MMP1169-1153734	1153734	FRAME_SHIFT	HIGH	NONE	UE3.152.03.M01, UE3.152.09.M01, UE3.152.10.M02, UE3.152.03.M03, UE3.152.09.M03, UE3.152.10.M01, UE3.152.10.M03, UE3.152.09.M02, UE3.152.03.M02, EP_UE3_10, EP_UE3_09, EP_UE3_03, TG_UE3	86.89, 62.55, 74.59, 90.50, 77.37, 89.41, 73.44, 68.31, 41.67, 56.25, 75.00, 83.87, 88.17
Methanococcus	UE3	MMP1227	BX950229-MMP1227-1216664	1216664	NON_SYNONYMOUS_CODING	MODERATE	MISSENSE	UE3.152.03.M01, UE3.152.09.M01, UE3.152.10.M02, UE3.152.03.M03, UE3.152.09.M03, UE3.152.10.M01, UE3.152.10.M03, UE3.152.09.M02, UE3.152.03.M02, EP_UE3_10, EP_UE3_09, EP_UE3_03, TG_UE3	99.10, 99.29, 99.39, 99.54, 98.40, 100.00, 99.45, 100.00, 100.00, 100.00, 100.00, 100.00, 99.03
Methanococcus	UE3	MMP1303	BX950229-MMP1303-1289826	1289826	FRAME_SHIFT	HIGH	NONE	UE3.152.03.M01, UE3.152.09.M01, UE3.152.10.M02, UE3.152.03.M03, UE3.152.09.M03, UE3.152.10.M01, UE3.152.10.M03, UE3.152.09.M02, UE3.152.03.M02, EP_UE3_10, EP_UE3_09, EP_UE3_03, TG_UE3	97.95, 55.65, 76.71, 88.62, 77.73, 96.19, 96.42, 66.39, 50.00, 93.91, 83.47, 93.98, 60.78
Methanococcus	UE3	MMP1361	BX950229-MMP1361-1340302	1340302	NON_SYNONYMOUS_CODING	MODERATE	MISSENSE	UE3.152.03.M01, UE3.152.09.M01, UE3.152.10.M02, UE3.152.03.M03, UE3.152.09.M03, UE3.152.10.M01, UE3.152.10.M03, UE3.152.09.M02, UE3.152.03.M02, EP_UE3_10, EP_UE3_09, EP_UE3_03, TG_UE3	99.11, 100.00, 100.00, 100.00, 98.40, 99.44, 100.00, 99.43, 100.00, 100.00, 100.00, 99.35, 89.10
Methanococcus	UE3	MMP1477	BX950229-MMP1477-1438687	1438687	FRAME_SHIFT	HIGH	NONE	UE3.152.03.M01, UE3.152.09.M01, UE3.152.10.M02, UE3.152.03.M03, UE3.152.09.M03, UE3.152.10.M01, UE3.152.10.M03, UE3.152.09.M02, UE3.152.03.M02, EP_UE3_10, EP_UE3_09, EP_UE3_03, TG_UE3	90.36, 54.51, 81.93, 97.13, 80.08, 76.73, 79.75, 70.08, 50.00, 88.76, 72.00, 88.89, 98.71
Methanococcus	UE3	MMP1511	BX950229-MMP1511-1469519	1469519	FRAME_SHIFT	HIGH	NONE	UE3.152.03.M01, UE3.152.03.M03, UE3.152.03.M02, EP_UE3_03	93.98, 93.98, 51.85, 76.19
Methanococcus	UE3	MMP1511	BX950229-MMP1511-1469741	1469741	FRAME_SHIFT	HIGH	NONE	UE3.152.09.M01, UE3.152.10.M02, UE3.152.09.M03, UE3.152.10.M01, UE3.152.10.M03, UE3.152.09.M02, EP_UE3_10, EP_UE3_09	56.20, 75.92, 81.85, 70.45, 79.84, 70.25, 84.67, 80.34
Methanococcus	UE3	MMP1718	BX950229-MMP1718-1654605	1654605	FRAME_SHIFT	HIGH	NONE	UE3.152.03.M01, UE3.152.09.M01, UE3.152.10.M02, UE3.152.03.M03, UE3.152.09.M03, UE3.152.10.M01, UE3.152.10.M03, UE3.152.09.M02, UE3.152.03.M02, EP_UE3_10, EP_UE3_09, EP_UE3_03, TG_UE3	87.50, 89.42, 91.30, 88.44, 89.30, 92.53, 77.02, 88.16, 78.57, 83.56, 70.30, 82.73, 94.12
Methanococcus	UE3	NA	BX950229-IG-1495457	1495457	INTERGENIC	MODIFIER	NONE	UE3.152.03.M01, UE3.152.09.M01, UE3.152.10.M02, UE3.152.03.M03, UE3.152.09.M03, UE3.152.10.M01, UE3.152.10.M03, UE3.152.09.M02, UE3.152.03.M02, EP_UE3_10, EP_UE3_09, EP_UE3_03, TG_UE3	92.07, 89.61, 77.82, 89.16, 92.11, 91.98, 90.21, 87.25, 100, 91.67, 79.41, 89.81, 91.40
Desulfovibrio	HR2	DVU_0001	Chr-DVU0001-412	412	FRAME_SHIFT	HIGH	NONE	HR2.152.05.D01, HR2.152.05.D03, HR2.152.05.D02, HR2.152.01.D03, HR2.152.01.D01, HR2.152.01.D02, EP_HR2_01, EP_HR2_05, TG_HR2	84.96, 82.88, 83.61, 81.32, 79.81, 80.21, 88.65, 86.75, 76.67
Desulfovibrio	HR2	DVU_0004	Chr-DVU0004-5565	5565	NON_SYNONYMOUS_CODING	MODERATE	MISSENSE	HR2.152.05.D01, HR2.152.05.D03, HR2.152.05.D02, HR2.152.01.D03, HR2.152.01.D01, HR2.152.01.D02, EP_HR2_01, EP_HR2_05, TG_HR2	99.55, 98.64, 99.06, 98.08, 99.20, 98.26, 100.00, 100.00, 100.00
Desulfovibrio	HR2	DVU_0151	Chr-DVU0151-185882	185882	NON_SYNONYMOUS_CODING	MODERATE	MISSENSE	HR2.152.05.D01, HR2.152.05.D03, HR2.152.05.D02, HR2.152.01.D03, HR2.152.01.D01, HR2.152.01.D02, EP_HR2_01, EP_HR2_05	100.00, 98.75, 98.54, 97.04, 95.61, 98.77, 100.00, 100.00
Desulfovibrio	HR2	DVU_0151	Chr-DVU0151-186541	186541	FRAME_SHIFT	HIGH	NONE	EP_HR2_10	96.55
Desulfovibrio	HR2	DVU_0436	Chr-DVU0436-490134	490134	NON_SYNONYMOUS_CODING	MODERATE	MISSENSE	HR2.152.10.D03, HR2.152.10.D02, HR2.152.10.D01	97.62, 99.03, 99.52
Desulfovibrio	HR2	DVU_0597	Chr-DVU0597-666321	666321	NON_SYNONYMOUS_CODING	MODERATE	MISSENSE	EP_HR2_10	100
Desulfovibrio	HR2	DVU_0597	Chr-DVU0597-666775	666775	NON_SYNONYMOUS_CODING	MODERATE	MISSENSE	HR2.152.05.D01, HR2.152.05.D03, HR2.152.05.D02, HR2.152.01.D03, HR2.152.01.D01, HR2.152.01.D02, EP_HR2_01, EP_HR2_05	100.00, 99.35, 100.00, 99.10, 92.31, 99.19, 100.00, 100.00
Desulfovibrio	HR2	DVU_0670	Chr-DVU0670-742697	742697	FRAME_SHIFT	HIGH	NONE	EP_HR2_10	86.84
Desulfovibrio	HR2	DVU_0670	Chr-DVU0670-743018	743018	FRAME_SHIFT	HIGH	NONE	HR2.152.10.D01	70
Desulfovibrio	HR2	DVU_0671	Chr-DVU0671-744487	744487	NON_SYNONYMOUS_CODING	MODERATE	MISSENSE	HR2.152.10.D02	87.5
Desulfovibrio	HR2	DVU_0799	Chr-DVU0799-885161	885161	CODON_DELETION	MODERATE	NONE	HR2.152.05.D01, HR2.152.05.D03, HR2.152.05.D02, HR2.152.01.D03, HR2.152.01.D01, HR2.152.01.D02, EP_HR2_01, EP_HR2_05, TG_HR2	75.11, 62.22, 74.15, 90.72, 56.77, 58.44, 84.21, 90.37, 90.45
Desulfovibrio	HR2	DVU_0799	Chr-DVU0799-885407	885407	STOP_GAINED	HIGH	NONSENSE	HR2.152.10.D03, HR2.152.10.D02, HR2.152.10.D01	100.00, 98.98, 99.47
Desulfovibrio	HR2	DVU_0845	Chr-DVU0845-932922	932922	NON_SYNONYMOUS_CODING	MODERATE	MISSENSE	HR2.152.10.D02	61.08
Desulfovibrio	HR2	DVU_0847	Chr-DVU0847-933834	933834	STOP_GAINED	HIGH	NONSENSE	HR2.152.05.D01, HR2.152.05.D03, HR2.152.05.D02, HR2.152.01.D03, HR2.152.01.D01, HR2.152.01.D02, EP_HR2_01, EP_HR2_05, TG_HR2	99.49, 100.00, 100.00, 100.00, 92.98, 100.00, 100.00, 100.00, 87.04
Desulfovibrio	HR2	DVU_0916	Chr-DVU0916-1010092	1010092	NON_SYNONYMOUS_CODING	MODERATE	MISSENSE	HR2.152.10.D03	93.33
Desulfovibrio	HR2	DVU_0916	Chr-DVU0916-1010155	1010155	NON_SYNONYMOUS_CODING	MODERATE	MISSENSE	HR2.152.10.D03, HR2.152.10.D02, HR2.152.10.D01	94.44, 98.99, 99.47
Desulfovibrio	HR2	DVU_1017	Chr-DVU1017-1118479	1118479	FRAME_SHIFT	HIGH	NONE	HR2.152.10.D03, HR2.152.10.D02, HR2.152.10.D01, EP_HR2_10	96.15, 69.88, 75.92, 90.00
Desulfovibrio	HR2	DVU_1082	Chr-DVU1082-1186581	1186581	FRAME_SHIFT	HIGH	NONE	EP_HR2_10	91.95
Desulfovibrio	HR2	DVU_1083	Chr-DVU1083-1187319	1187319	CODON_CHANGE_PLUS_CODON_DELETION	MODERATE	NONE	HR2.152.05.D01, HR2.152.05.D03, HR2.152.05.D02, HR2.152.01.D03, HR2.152.01.D01, HR2.152.01.D02, EP_HR2_01, EP_HR2_05, TG_HR2	86.21, 84.19, 83.48, 81.52, 79.38, 88.19, 87.50, 87.50, 87.96
Desulfovibrio	HR2	DVU_1087	Chr-DVU1087-1191166	1191166	FRAME_SHIFT	HIGH	NONE	HR2.152.10.D03, HR2.152.05.D01, HR2.152.05.D03, HR2.152.05.D02, HR2.152.01.D03, HR2.152.10.D02, HR2.152.01.D01, HR2.152.01.D02, HR2.152.10.D01, EP_HR2_01, EP_HR2_05, EP_HR2_10, TG_HR2	46.30, 94.48, 60.89, 80.89, 56.28, 81.38, 55.80, 57.58, 81.38, 86.67, 92.44, 92.41, 91.93
Desulfovibrio	HR2	DVU_1214	Chr-DVU1214-1305310	1305310	FRAME_SHIFT	HIGH	NONE	HR2.152.10.D03, HR2.152.10.D02, HR2.152.10.D01, EP_HR2_10	45.45, 75.00, 93.71, 89.19
Desulfovibrio	HR2	DVU_1260	Chr-DVU1260-1346657	1346657	NON_SYNONYMOUS_START	LOW	MISSENSE	HR2.152.10.D03, HR2.152.10.D02, HR2.152.10.D01	100.00, 98.98, 100.00
Desulfovibrio	HR2	DVU_1260	Chr-DVU1260-1346834	1346834	FRAME_SHIFT	HIGH	NONE	HR2.152.05.D01, HR2.152.05.D03, HR2.152.05.D02, HR2.152.01.D03, HR2.152.01.D01, HR2.152.01.D02, EP_HR2_01, EP_HR2_05, TG_HR2	77.96, 61.16, 78.14, 57.23, 51.76, 54.25, 84.34, 89.84, 57.34
Desulfovibrio	HR2	DVU_1283	Chr-DVU1283-1375964	1375964	NON_SYNONYMOUS_CODING	MODERATE	MISSENSE	HR2.152.10.D03, HR2.152.10.D02, HR2.152.10.D01	84.00, 98.98, 100.00
Desulfovibrio	HR2	DVU_1283	Chr-DVU1283-1376331	1376331	NON_SYNONYMOUS_CODING	MODERATE	MISSENSE	EP_HR2_10	99.25
Desulfovibrio	HR2	DVU_1295	Chr-DVU1295-1388181	1388181	FRAME_SHIFT	HIGH	NONE	HR2.152.05.D01, HR2.152.05.D03, HR2.152.05.D02, HR2.152.01.D03, HR2.152.01.D01, HR2.152.01.D02, EP_HR2_01, EP_HR2_05, TG_HR2	81.17, 59.58, 77.27, 58.44, 53.85, 57.05, 79.32, 85.56, 81.42
Desulfovibrio	HR2	DVU_1337	Chr-DVU1337-1413556	1413556	NON_SYNONYMOUS_CODING	MODERATE	MISSENSE	HR2.152.05.D01, HR2.152.05.D03, HR2.152.05.D02, EP_HR2_05	100.00, 99.31, 98.41, 100.00
Desulfovibrio	HR2	DVU_1349	Chr-DVU1349-1426765	1426765	FRAME_SHIFT	HIGH	NONE	HR2.152.05.D02	63.43
Desulfovibrio	HR2	DVU_1349	Chr-DVU1349-1426830	1426830	NON_SYNONYMOUS_CODING	MODERATE	MISSENSE	HR2.152.10.D03, HR2.152.05.D01, HR2.152.05.D03, HR2.152.05.D02, HR2.152.01.D03, HR2.152.10.D02, HR2.152.01.D01, HR2.152.01.D02, HR2.152.10.D01, EP_HR2_01, EP_HR2_05, EP_HR2_10, TG_HR2	100.00, 100.00, 100.00, 100.00, 100.00, 98.98, 100.00, 100.00, 100.00, 100.00, 100.00, 99.36, 99.52
Desulfovibrio	HR2	DVU_1453	Chr-DVU1453-1531779	1531779	NON_SYNONYMOUS_CODING	MODERATE	MISSENSE	HR2.152.01.D01, HR2.152.01.D02	95.28, 100.00
Desulfovibrio	HR2	DVU_1698	Chr-DVU1698-1773256	1773256	NON_SYNONYMOUS_CODING	MODERATE	MISSENSE	HR2.152.10.D03, HR2.152.05.D01, HR2.152.05.D03, HR2.152.05.D02, HR2.152.01.D03, HR2.152.10.D02, HR2.152.01.D01, HR2.152.01.D02, HR2.152.10.D01, EP_HR2_01, EP_HR2_05, EP_HR2_10, TG_HR2	100.00, 100.00, 100.00, 100.00, 100.00, 100.00, 100.00, 100.00, 100.00, 100.00, 100.00, 100.00, 100.00
Desulfovibrio	HR2	DVU_1698	Chr-DVU1698-1773344	1773344	FRAME_SHIFT	HIGH	NONE	HR2.152.10.D03, HR2.152.05.D01, HR2.152.05.D03, HR2.152.05.D02, HR2.152.01.D03, HR2.152.10.D02, HR2.152.01.D01, HR2.152.01.D02, HR2.152.10.D01, EP_HR2_01, EP_HR2_05, EP_HR2_10, TG_HR2	50.00, 69.51, 55.65, 77.27, 55.84, 79.92, 61.08, 57.38, 94.41, 83.94, 84.51, 85.22, 87.62
Desulfovibrio	HR2	DVU_1838	Chr-DVU1838-1909758	1909758	STOP_GAINED	HIGH	NONSENSE	HR2.152.01.D03, HR2.152.01.D01, HR2.152.01.D02, EP_HR2_01	98.95, 96.00, 100.00, 99.02
Desulfovibrio	HR2	DVU_1842	Chr-DVU1842-1913197	1913197	NON_SYNONYMOUS_CODING	MODERATE	MISSENSE	HR2.152.10.D03, HR2.152.05.D01, HR2.152.05.D03, HR2.152.05.D02, HR2.152.01.D03, HR2.152.10.D02, HR2.152.01.D01, HR2.152.01.D02, HR2.152.10.D01, EP_HR2_01, EP_HR2_05, EP_HR2_10, TG_HR2	100.00, 100.00, 100.00, 100.00, 100.00, 100.00, 100.00, 100.00, 100.00, 100.00, 100.00, 100.00, 100.00
Desulfovibrio	HR2	DVU_1942	Chr-DVU1942-2016435	2016435	FRAME_SHIFT	HIGH	NONE	HR2.152.01.D03	59.72
Desulfovibrio	HR2	DVU_2023	Chr-DVU2023-2104739	2104739	SYNONYMOUS_CODING	LOW	SILENT	HR2.152.10.D03, HR2.152.05.D01, HR2.152.05.D03, HR2.152.05.D02, HR2.152.01.D03, HR2.152.10.D02, HR2.152.01.D01, HR2.152.01.D02, HR2.152.10.D01, EP_HR2_01, EP_HR2_05, EP_HR2_10, TG_HR2	100.00, 100.00, 100.00, 99.47, 100.00, 100.00, 100.00, 100.00, 100.00, 100.00, 100.00, 100.00, 100.00
Desulfovibrio	HR2	DVU_2078	Chr-DVU2078-2162235	2162235	NON_SYNONYMOUS_CODING	MODERATE	MISSENSE	HR2.152.10.D03, HR2.152.05.D01, HR2.152.05.D03, HR2.152.05.D02, HR2.152.01.D03, HR2.152.10.D02, HR2.152.01.D01, HR2.152.01.D02, HR2.152.10.D01, EP_HR2_01, EP_HR2_05, EP_HR2_10, TG_HR2	100.00, 100.00, 100.00, 100.00, 100.00, 100.00, 100.00, 100.00, 100.00, 100.00, 99.55, 100.00, 99.55
Desulfovibrio	HR2	DVU_2253	Chr-DVU2253-2349370	2349370	NON_SYNONYMOUS_CODING	MODERATE	MISSENSE	HR2.152.10.D03, HR2.152.10.D02, HR2.152.10.D01	92.59, 99.50, 99.48
Desulfovibrio	HR2	DVU_2287	Chr-DVU2287-2381877	2381877	STOP_LOST	HIGH	MISSENSE	HR2.152.10.D03, HR2.152.05.D01, HR2.152.05.D03, HR2.152.05.D02, HR2.152.01.D03, HR2.152.10.D02, HR2.152.01.D01, HR2.152.01.D02, HR2.152.10.D01, EP_HR2_01, EP_HR2_05, EP_HR2_10, TG_HR2	100.00, 100.00, 100.00, 100.00, 100.00, 100.00, 100.00, 100.00, 100.00, 100.00, 100.00, 100.00, 100.00
Desulfovibrio	HR2	DVU_2305	Chr-DVU2305-2398566	2398566	NON_SYNONYMOUS_CODING	MODERATE	MISSENSE	HR2.152.10.D03, HR2.152.10.D02, HR2.152.10.D01	79.17, 98.95, 99.51
Desulfovibrio	HR2	DVU_2305	Chr-DVU2305-2398628	2398628	NON_SYNONYMOUS_CODING	MODERATE	MISSENSE	EP_HR2_10	100
Desulfovibrio	HR2	DVU_2394	Chr-DVU2394-2497015	2497015	NON_SYNONYMOUS_CODING	MODERATE	MISSENSE	HR2.152.10.D03, HR2.152.10.D02, HR2.152.10.D01	95.65, 99.01, 98.97
Desulfovibrio	HR2	DVU_2395	Chr-DVU2395-2498389	2498389	NON_SYNONYMOUS_CODING	MODERATE	MISSENSE	HR2.152.05.D01, HR2.152.05.D03, HR2.152.05.D02, HR2.152.01.D03, HR2.152.01.D01, HR2.152.01.D02, EP_HR2_01, EP_HR2_05, TG_HR2	100.00, 98.66, 100.00, 98.95, 93.14, 98.86, 100.00, 100.00, 84.21
Desulfovibrio	HR2	DVU_2405	Chr-DVU2405-2510665	2510665	FRAME_SHIFT	HIGH	NONE	EP_HR2_10	86.7
Desulfovibrio	HR2	DVU_2451	Chr-DVU2451-2555119	2555119	FRAME_SHIFT	HIGH	NONE	HR2.152.10.D03, HR2.152.10.D02, HR2.152.10.D01	47.73, 78.93, 95.51
Desulfovibrio	HR2	DVU_2451	Chr-DVU2451-2555217	2555217	FRAME_SHIFT	HIGH	NONE	HR2.152.05.D01, HR2.152.05.D03, HR2.152.05.D02, HR2.152.01.D03, HR2.152.01.D01, HR2.152.01.D02, EP_HR2_01, EP_HR2_05	84.34, 59.02, 97.99, 59.01, 52.25, 55.32, 99.14, 98.91
Desulfovibrio	HR2	DVU_2664	Chr-DVU2664-2775672	2775672	NON_SYNONYMOUS_CODING	MODERATE	MISSENSE	HR2.152.10.D03, HR2.152.05.D01, HR2.152.05.D03, HR2.152.05.D02, HR2.152.01.D03, HR2.152.10.D02, HR2.152.01.D01, HR2.152.01.D02, HR2.152.10.D01, EP_HR2_01, EP_HR2_05, EP_HR2_10, TG_HR2	100.00, 100.00, 100.00, 100.00, 100.00, 100.00, 100.00, 100.00, 100.00, 100.00, 100.00, 100.00, 100.00
Desulfovibrio	HR2	DVU_2894	Chr-DVU2894-2991137	2991137	FRAME_SHIFT	HIGH	NONE	EP_HR2_10	91.41
Desulfovibrio	HR2	DVU_2955	Chr-DVU2955-3064064	3064064	SYNONYMOUS_CODING	LOW	SILENT	HR2.152.10.D03, HR2.152.05.D01, HR2.152.05.D03, HR2.152.05.D02, HR2.152.01.D03, HR2.152.10.D02, HR2.152.01.D01, HR2.152.01.D02, HR2.152.10.D01, EP_HR2_01, EP_HR2_05, EP_HR2_10, TG_HR2	100.00, 100.00, 100.00, 100.00, 100.00, 100.00, 100.00, 100.00, 100.00, 100.00, 100.00, 100.00, 99.52
Desulfovibrio	HR2	DVU_2955	Chr-DVU2955-3064065	3064065	NON_SYNONYMOUS_CODING	MODERATE	MISSENSE	HR2.152.10.D03, HR2.152.05.D01, HR2.152.05.D03, HR2.152.05.D02, HR2.152.01.D03, HR2.152.10.D02, HR2.152.01.D01, HR2.152.01.D02, HR2.152.10.D01, EP_HR2_01, EP_HR2_05, EP_HR2_10, TG_HR2	100.00, 99.46, 100.00, 99.45, 100.00, 100.00, 100.00, 98.77, 98.77, 100.00, 100.00, 100.00, 100.00
Desulfovibrio	HR2	DVU_3022	Chr-DVU3022-3140576	3140576	FRAME_SHIFT	HIGH	NONE	HR2.152.10.D03, HR2.152.05.D01, HR2.152.05.D03, HR2.152.05.D02, HR2.152.01.D03, HR2.152.10.D02, HR2.152.01.D01, HR2.152.01.D02, HR2.152.10.D01, EP_HR2_01, EP_HR2_05, EP_HR2_10, TG_HR2	87.10, 89.67, 92.86, 90.52, 93.33, 92.88, 90.76, 91.18, 93.99, 97.37, 96.69, 96, 95.38
Desulfovibrio	HR2	DVU_3022	Chr-DVU3022-3140594	3140594	FRAME_SHIFT	HIGH	NONE	HR2.152.10.D03, HR2.152.05.D01, HR2.152.05.D03, HR2.152.05.D02, HR2.152.01.D03, HR2.152.10.D02, HR2.152.01.D01, HR2.152.01.D02, HR2.152.10.D01, EP_HR2_01, EP_HR2_05, EP_HR2_10, TG_HR2	95.65, 95.21, 95.03, 95.49, 91.67, 93.67, 95.11, 94.67, 94.18, 91.99, 91.96, 92.09, 93.18
Desulfovibrio	HR2	DVU_3023	Chr-DVU3023-3142198	3142198	NON_SYNONYMOUS_CODING	MODERATE	MISSENSE	HR2.152.10.D03, HR2.152.05.D01, HR2.152.05.D03, HR2.152.05.D02, HR2.152.01.D03, HR2.152.10.D02, HR2.152.01.D01, HR2.152.01.D02, HR2.152.10.D01, EP_HR2_01, EP_HR2_05, EP_HR2_10, TG_HR2	100.00, 99.52, 100.00, 100.00, 100.00, 100.00, 100.00, 100.00, 100.00, 100.00, 100.00, 100.00, 100.00
Desulfovibrio	HR2	DVU_3129	Chr-DVU3129-3276860	3276860	FRAME_SHIFT	HIGH	NONE	HR2.152.10.D03, HR2.152.05.D01, HR2.152.05.D03, HR2.152.05.D02, HR2.152.01.D03, HR2.152.10.D02, HR2.152.01.D01, HR2.152.01.D02, HR2.152.10.D01, EP_HR2_01, EP_HR2_05, EP_HR2_10, TG_HR2	51.28, 75.61, 58.06, 76.64, 58.45, 76.11, 63.58, 59.40, 72.06, 89.78, 93.20, 92.31, 93.02
Desulfovibrio	HR2	DVU_3152	Chr-DVU3152-3305221	3305221	FRAME_SHIFT	HIGH	NONE	HR2.152.05.D03, HR2.152.05.D02	84.02, 76.25
Desulfovibrio	HR2	DVU_3152	Chr-DVU3152-3305497	3305497	FRAME_SHIFT	HIGH	NONE	HR2.152.05.D01	78.54
Desulfovibrio	HR2	DVU_3227	Chr-DVU3227-3396063	3396063	FRAME_SHIFT	HIGH	NONE	HR2.152.05.D01, HR2.152.05.D03, HR2.152.05.D02, HR2.152.01.D03, HR2.152.01.D01, HR2.152.01.D02, EP_HR2_01, EP_HR2_05, TG_HR2	81.19, 80.37, 85.71, 83.05, 77.78, 80.45, 71.67, 88.19, 92.68
Desulfovibrio	HR2	DVU_3227	Chr-DVU3227-3396071	3396071	NON_SYNONYMOUS_CODING	MODERATE	MISSENSE	EP_HR2_01	100
Desulfovibrio	HR2	DVU_3233	Chr-DVU3233-3402340	3402340	FRAME_SHIFT	HIGH	NONE	HR2.152.10.D03, HR2.152.10.D02, HR2.152.10.D01	43.14, 82.26, 74.19
Desulfovibrio	HR2	DVU_3376	Chr-DVU3376-3549107	3549107	FRAME_SHIFT	HIGH	NONE	HR2.152.10.D03, HR2.152.10.D02, HR2.152.10.D01	47.69, 93.16, 82.38
Desulfovibrio	HR2	DVUA0025	pDV-DVUA0025-30836	30836	FRAME_SHIFT	HIGH	NONE	HR2.152.10.D03, HR2.152.05.D01, HR2.152.05.D03, HR2.152.01.D03, HR2.152.10.D02, HR2.152.01.D01, HR2.152.10.D01, EP_HR2_10, TG_HR2	50.88, 75.00, 44.44, 50.00, 94.47, 55.56, 76.71, 93.85, 86.67
Desulfovibrio	HR2	DVUA0073	pDV-DVUA0073-99977	99977	CODON_CHANGE_PLUS_CODON_DELETION	MODERATE	NONE	HR2.152.10.D03, HR2.152.10.D02, HR2.152.10.D01, EP_HR2_10	51.72, 75.00, 64, 100.00, 60.61, 67.90, 73.33
Desulfovibrio	HR2	DVUA0073	pDV-DVUA0073-99977	99977	CODON_DELETION	MODERATE	NONE	HR2.152.05.D03, HR2.152.01.D02, TG_HR2	51.72, 75.00, 64, 100.00, 60.61, 67.90, 73.33
Desulfovibrio	HR2	DVUA0075	pDV-DVUA0075-101864	101864	NON_SYNONYMOUS_CODING	MODERATE	MISSENSE	HR2.152.05.D02	100
Desulfovibrio	HR2	DVUA0075	pDV-DVUA0075-101865	101865	NON_SYNONYMOUS_CODING	MODERATE	MISSENSE	HR2.152.05.D02	100
Desulfovibrio	HR2	NA	Chr-IG-1010502	1010502	INTERGENIC	MODIFIER	NONE	HR2.152.10.D01	57.25
Desulfovibrio	HR2	NA	Chr-IG-1144620	1144620	INTERGENIC	MODIFIER	NONE	HR2.152.10.D03, HR2.152.05.D01, HR2.152.05.D03, HR2.152.05.D02, HR2.152.01.D03, HR2.152.10.D02, HR2.152.01.D01, HR2.152.01.D02, HR2.152.10.D01, EP_HR2_01, EP_HR2_05, EP_HR2_10, TG_HR2	47.92, 73.06, 58.29, 73.17, 56.76, 81.30, 58.08, 62.60, 73.98, 79.84, 88.36, 93.88, 89.87
Desulfovibrio	HR2	NA	Chr-IG-1259554	1259554	INTERGENIC	MODIFIER	NONE	HR2.152.05.D01, HR2.152.05.D03, HR2.152.05.D02, HR2.152.01.D03, HR2.152.01.D01, HR2.152.01.D02, EP_HR2_01, EP_HR2_05, TG_HR2	98.51, 98.74, 100.00, 99.05, 96.15, 99.02, 100.00, 100.00, 87.00
Desulfovibrio	HR2	NA	Chr-IG-1313341	1313341	INTERGENIC	MODIFIER	NONE	HR2.152.10.D03, HR2.152.05.D01, HR2.152.05.D03, HR2.152.05.D02, HR2.152.01.D03, HR2.152.10.D02, HR2.152.01.D01, HR2.152.01.D02, HR2.152.10.D01, EP_HR2_01, EP_HR2_05, EP_HR2_10, TG_HR2	48.33, 77.37, 57.68, 76.76, 62.24, 79.92, 60.66, 65.44, 71.37, 85.25, 87.32, 93.24, 89.33
Desulfovibrio	HR2	NA	Chr-IG-1897096	1897096	INTERGENIC	MODIFIER	NONE	HR2.152.10.D03, HR2.152.05.D01, HR2.152.05.D03, HR2.152.05.D02, HR2.152.01.D03, HR2.152.10.D02, HR2.152.01.D01, HR2.152.01.D02, HR2.152.10.D01, EP_HR2_01, EP_HR2_05, EP_HR2_10, TG_HR2	47.83, 94.96, 56.15, 80.16, 60.99, 96.70, 58.64, 55.15, 75.20, 84.03, 84.93, 86.27, 88.64
Desulfovibrio	HR2	NA	Chr-IG-2083305	2083305	INTERGENIC	MODIFIER	NONE	HR2.152.10.D03, HR2.152.05.D01, HR2.152.05.D03, HR2.152.05.D02, HR2.152.01.D03, HR2.152.10.D02, HR2.152.01.D01, HR2.152.01.D02, HR2.152.10.D01, EP_HR2_01, EP_HR2_05, EP_HR2_10, TG_HR2	46.00, 74.90, 56.67, 82.50, 53.66, 78.37, 53.04, 53.24, 77.96, 87.45, 85.64, 89.83, 89.25
Desulfovibrio	HR2	NA	Chr-IG-211389	211389	INTERGENIC	MODIFIER	NONE	HR2.152.10.D03, HR2.152.05.D01, HR2.152.05.D03, HR2.152.05.D02, HR2.152.01.D03, HR2.152.10.D02, HR2.152.01.D01, HR2.152.01.D02, HR2.152.10.D01, EP_HR2_01, EP_HR2_05, EP_HR2_10, TG_HR2	46.34, 81.33, 63.56, 84.17, 63.06, 86.83, 63.16, 54.90, 75.61, 86.35, 85.37, 92.23, 88.09
Desulfovibrio	HR2	NA	Chr-IG-2502193	2502193	INTERGENIC	MODIFIER	NONE	HR2.152.10.D03, HR2.152.05.D01, HR2.152.05.D03, HR2.152.05.D02, HR2.152.01.D03, HR2.152.10.D02, HR2.152.01.D01, HR2.152.01.D02, HR2.152.10.D01, EP_HR2_01, EP_HR2_05, EP_HR2_10, TG_HR2	96.15, 100.00, 100.00, 100.00, 100.00, 100.00, 99.11, 100.00, 100.00, 100.00, 100.00, 99.44, 100.00
Desulfovibrio	HR2	NA	Chr-IG-2982788	2982788	INTERGENIC	MODIFIER	NONE	HR2.152.10.D03, HR2.152.05.D01, HR2.152.05.D03, HR2.152.05.D02, HR2.152.01.D03, HR2.152.10.D02, HR2.152.01.D01, HR2.152.01.D02, HR2.152.10.D01, EP_HR2_01, EP_HR2_05, EP_HR2_10, TG_HR2	50.00, 83.88, 62.03, 83.61, 62.56, 81.93, 59.34, 62.03, 81.03, 90.28, 87.00, 90.29, 94.94
Desulfovibrio	HR2	NA	Chr-IG-3056212	3056212	INTERGENIC	MODIFIER	NONE	HR2.152.10.D03, HR2.152.05.D01, HR2.152.05.D03, HR2.152.05.D02, HR2.152.01.D03, HR2.152.10.D02, HR2.152.01.D01, HR2.152.01.D02, HR2.152.10.D01, EP_HR2_01, EP_HR2_05, EP_HR2_10, TG_HR2	46.34, 85.00, 67.40, 83.19, 60.77, 80.82, 61.11, 58.38, 82.57, 85.94, 93.72, 93.10, 93.69
Desulfovibrio	HR2	NA	Chr-IG-3066926	3066926	INTERGENIC	MODIFIER	NONE	HR2.152.10.D03, HR2.152.05.D01, HR2.152.05.D03, HR2.152.05.D02, HR2.152.01.D03, HR2.152.10.D02, HR2.152.01.D01, HR2.152.01.D02, HR2.152.10.D01, EP_HR2_01, EP_HR2_05, EP_HR2_10, TG_HR2	91.07, 91.63, 90.79, 92.59, 87.10, 89.92, 88.10, 88.89, 93.78, 96.96, 97.18, 92.81, 96.14
Desulfovibrio	HR2	NA	Chr-IG-3455727	3455727	INTERGENIC	MODIFIER	NONE	HR2.152.10.D03, HR2.152.05.D01, HR2.152.05.D03, HR2.152.05.D02, HR2.152.01.D03, HR2.152.10.D02, HR2.152.01.D01, HR2.152.01.D02, HR2.152.10.D01, EP_HR2_01, EP_HR2_05, EP_HR2_10, TG_HR2	49.02, 85.54, 64.08, 94.59, 62.83, 81.12, 60.40, 55.29, 75.50, 89.07, 93.90, 93.67, 91.98
Desulfovibrio	HR2	NA	Chr-IG-3457155	3457155	INTERGENIC	MODIFIER	NONE	HR2.152.10.D03, HR2.152.05.D01, HR2.152.05.D03, HR2.152.05.D02, HR2.152.01.D03, HR2.152.10.D02, HR2.152.01.D01, HR2.152.01.D02, HR2.152.10.D01, EP_HR2_01, EP_HR2_05, EP_HR2_10, TG_HR2	71.43, 88.41, 81.70, 89.83, 68.81, 89.63, 68.16, 74.27, 86.44, 90.25, 92.48, 94.09, 92.34
Desulfovibrio	HR2	NA	Chr-IG-42867	42867	INTERGENIC	MODIFIER	NONE	HR2.152.10.D03, HR2.152.05.D01, HR2.152.05.D03, HR2.152.05.D02, HR2.152.01.D03, HR2.152.10.D02, HR2.152.01.D01, HR2.152.01.D02, HR2.152.10.D01, EP_HR2_01, EP_HR2_05, EP_HR2_10, TG_HR2	46.55, 78.46, 59.26, 78.71, 54.73, 77.02, 58.22, 56.25, 73.17, 87.30, 88.41, 87.83, 87.65
Desulfovibrio	HR2	NA	Chr-IG-495942	495942	INTERGENIC	MODIFIER	NONE	HR2.152.05.D01, HR2.152.05.D03, HR2.152.05.D02, HR2.152.01.D03, HR2.152.01.D01, HR2.152.01.D02, EP_HR2_01, EP_HR2_05, TG_HR2	99.51, 99.38, 99.52, 100.00, 94.57, 100.00, 100.00, 100.00, 89.87
Desulfovibrio	HR2	NA	Chr-IG-716874	716874	INTERGENIC	MODIFIER	NONE	HR2.152.10.D03, HR2.152.05.D01, HR2.152.05.D03, HR2.152.05.D02, HR2.152.01.D03, HR2.152.10.D02, HR2.152.01.D01, HR2.152.01.D02, HR2.152.10.D01, EP_HR2_01, EP_HR2_05, EP_HR2_10, TG_HR2	100.00, 100.00, 100.00, 100.00, 100.00, 100.00, 100.00, 100.00, 100.00, 100.00, 100.00, 100.00, 100.00
Desulfovibrio	HR2	NA	Chr-IG-882511	882511	INTERGENIC	MODIFIER	NONE	HR2.152.10.D03, HR2.152.05.D01, HR2.152.05.D03, HR2.152.05.D02, HR2.152.01.D03, HR2.152.10.D02, HR2.152.01.D01, HR2.152.01.D02, HR2.152.10.D01, EP_HR2_01, EP_HR2_05, EP_HR2_10, TG_HR2	95.83, 75.50, 57.56, 95.87, 54.60, 79.27, 53.06, 53.29, 71.08, 97.49, 97.79, 87.77, 83.78
Desulfovibrio	HR2	NA	pDV-IG-49089	49089	INTERGENIC	MODIFIER	NONE	HR2.152.10.D03, HR2.152.05.D03, HR2.152.01.D03, HR2.152.10.D02, HR2.152.01.D01, HR2.152.10.D01, EP_HR2_10, TG_HR2	100.00, 100.00, 100.00, 100.00, 100.00, 100.00, 100.00, 100.00
Methanococcus	HR2	MMP0094	BX950229-MMP0094-104053	104053	NON_SYNONYMOUS_CODING	MODERATE	MISSENSE	HR2.152.01.M01	71.59
Methanococcus	HR2	MMP0146	BX950229-MMP0146-156264	156264	NON_SYNONYMOUS_CODING	MODERATE	MISSENSE	HR2.152.01.M02, HR2.152.05.M01, HR2.152.01.M03, HR2.152.01.M01, HR2.152.05.M03, HR2.152.05.M02, EP_HR2_01, EP_HR2_05, TG_HR2	99.44, 99.48, 96.21, 99.49, 99.47, 99.46, 100.00, 100.00, 100.00
Methanococcus	HR2	MMP0166	BX950229-MMP0166-175754	175754	FRAME_SHIFT	HIGH	NONE	HR2.152.01.M02, HR2.152.05.M01, HR2.152.01.M03, HR2.152.01.M01, HR2.152.05.M03, HR2.152.05.M02, EP_HR2_01, EP_HR2_05, TG_HR2	79.51, 84.21, 53.97, 84.27, 80.50, 82.04, 78.57, 86.67, 97.78
Methanococcus	HR2	MMP0209	BX950229-MMP0209-216924	216924	FRAME_SHIFT	HIGH	NONE	HR2.152.10.M02	61.85
Methanococcus	HR2	MMP0234	BX950229-MMP0234-241892	241892	STOP_GAINED	HIGH	NONSENSE	HR2.152.01.M02, HR2.152.05.M01, HR2.152.01.M03, HR2.152.01.M01, HR2.152.10.M01, HR2.152.05.M03, HR2.152.10.M03, HR2.152.10.M02, HR2.152.05.M02, EP_HR2_01, EP_HR2_05, EP_HR2_10, TG_HR2	100.00, 100.00, 100.00, 100.00, 100.00, 100.00, 100.00, 100.00, 99.53, 100.00, 100.00, 100.00, 100.00
Methanococcus	HR2	MMP0251	BX950229-MMP0251-252299	252299	FRAME_SHIFT	HIGH	NONE	HR2.152.01.M02, HR2.152.01.M03, HR2.152.01.M01, EP_HR2_01, TG_HR2	68.15, 92.57, 88.44, 71.58, 58.18
Methanococcus	HR2	MMP0335	BX950229-MMP0335-332700	332700	FRAME_SHIFT	HIGH	NONE	HR2.152.10.M01, HR2.152.10.M03, HR2.152.10.M02, EP_HR2_10	96.46, 83.87, 62.96, 73.81
Methanococcus	HR2	MMP0419	BX950229-MMP0419-421352	421352	NON_SYNONYMOUS_CODING	MODERATE	MISSENSE	HR2.152.01.M02, HR2.152.05.M01, HR2.152.01.M03, HR2.152.01.M01, HR2.152.05.M03, HR2.152.05.M02, EP_HR2_01, EP_HR2_05, TG_HR2	100.00, 99.04, 98.62, 100.00, 100.00, 99.53, 100.00, 100.00, 100.00
Methanococcus	HR2	MMP0419	BX950229-MMP0419-421946	421946	STOP_GAINED	HIGH	NONSENSE	HR2.152.10.M01, HR2.152.10.M03, HR2.152.10.M02, EP_HR2_10	100.00, 100.00, 98.55, 100.00
Methanococcus	HR2	MMP0643	BX950229-MMP0643-635006	635006	NON_SYNONYMOUS_CODING	MODERATE	MISSENSE	HR2.152.01.M02, HR2.152.05.M01, HR2.152.01.M03, HR2.152.01.M01, HR2.152.05.M03, HR2.152.05.M02, EP_HR2_01, EP_HR2_05, TG_HR2	100.00, 99.51, 100.00, 100.00, 100.00, 100.00, 100.00, 100.00, 100.00
Methanococcus	HR2	MMP0669	BX950229-MMP0669-658751	658751	CODON_CHANGE_PLUS_CODON_INSERTION	MODERATE	NONE	HR2.152.05.M01, HR2.152.05.M03, HR2.152.05.M02, EP_HR2_05	79.84, 80.33, 83.54, 90.00
Methanococcus	HR2	MMP0697	BX950229-MMP0697-687745	687745	NON_SYNONYMOUS_CODING	MODERATE	MISSENSE	HR2.152.01.M02, HR2.152.05.M01, HR2.152.01.M03, HR2.152.01.M01, HR2.152.10.M01, HR2.152.05.M03, HR2.152.10.M03, HR2.152.10.M02, HR2.152.05.M02, EP_HR2_01, EP_HR2_05, EP_HR2_10, TG_HR2	100.00, 100.00, 100.00, 100.00, 100.00, 100.00, 100.00, 100.00, 100.00, 100.00, 100.00, 100.00, 100.00
Methanococcus	HR2	MMP1099	BX950229-MMP1099-1092628	1092628	FRAME_SHIFT	HIGH	NONE	HR2.152.10.M02	53.57
Methanococcus	HR2	MMP1169	BX950229-MMP1169-1153734	1153734	FRAME_SHIFT	HIGH	NONE	HR2.152.01.M02, HR2.152.05.M01, HR2.152.01.M03, HR2.152.01.M01, HR2.152.10.M01, HR2.152.05.M03, HR2.152.10.M03, HR2.152.10.M02, HR2.152.05.M02, EP_HR2_01, EP_HR2_05, EP_HR2_10, TG_HR2	68.53, 91.45, 66.94, 81.38, 79.75, 80.58, 81.63, 89.36, 83.54, 67.44, 76.47, 100.00, 78.57
Methanococcus	HR2	MMP1314	BX950229-MMP1314-1298610	1298610	FRAME_SHIFT	HIGH	NONE	HR2.152.10.M01, HR2.152.10.M03, HR2.152.10.M02	92.43, 82.15, 86.36
Methanococcus	HR2	MMP1362	BX950229-MMP1362-1341204	1341204	CODON_INSERTION	MODERATE	NONE	HR2.152.01.M02, HR2.152.05.M01, HR2.152.01.M03, HR2.152.01.M01, HR2.152.05.M03, HR2.152.05.M02, EP_HR2_01, EP_HR2_05, TG_HR2	87.45, 82.85, 75.98, 84.74, 85.29, 86.55, 93.29, 93.33, 86.96
Methanococcus	HR2	MMP1477	BX950229-MMP1477-1438687	1438687	FRAME_SHIFT	HIGH	NONE	HR2.152.01.M02, HR2.152.05.M01, HR2.152.01.M03, HR2.152.01.M01, HR2.152.10.M01, HR2.152.05.M03, HR2.152.10.M03, HR2.152.10.M02, HR2.152.05.M02, EP_HR2_01, EP_HR2_05, EP_HR2_10, TG_HR2	78.14, 87.40, 63.67, 90.61, 79.67, 84.68, 91.43, 61.38, 89.07, 67.14, 73.68, 83.33, 85.42
Methanococcus	HR2	MMP1511	BX950229-MMP1511-1469074	1469074	NON_SYNONYMOUS_CODING	MODERATE	MISSENSE	HR2.152.10.M01, HR2.152.10.M03	100.00, 100.00
Methanococcus	HR2	MMP1511	BX950229-MMP1511-1469773	1469773	NON_SYNONYMOUS_CODING	MODERATE	MISSENSE	HR2.152.10.M02	99.34
Methanococcus	HR2	MMP1511	BX950229-MMP1511-1469819	1469819	NON_SYNONYMOUS_CODING	MODERATE	MISSENSE	HR2.152.01.M02, HR2.152.05.M01, HR2.152.01.M03, HR2.152.01.M01, HR2.152.05.M03, HR2.152.05.M02, EP_HR2_01, EP_HR2_05, TG_HR2	99.46, 100.00, 100.00, 99.50, 99.51, 99.08, 100.00, 100.00, 100.00
Methanococcus	HR2	MMP1591	BX950229-MMP1591-1540747	1540747	NON_SYNONYMOUS_CODING	MODERATE	MISSENSE	HR2.152.05.M03	93.53
Methanococcus	HR2	MMP1612	BX950229-MMP1612-1558801	1558801	NON_SYNONYMOUS_CODING	MODERATE	MISSENSE	HR2.152.05.M01, HR2.152.05.M03, HR2.152.05.M02, EP_HR2_05	99.07, 100.00, 100.00, 100.00
Methanococcus	HR2	MMP1718	BX950229-MMP1718-1654605	1654605	FRAME_SHIFT	HIGH	NONE	HR2.152.01.M02, HR2.152.05.M01, HR2.152.01.M03, HR2.152.01.M01, HR2.152.10.M01, HR2.152.05.M03, HR2.152.10.M03, HR2.152.10.M02, HR2.152.05.M02, EP_HR2_01, EP_HR2_05, EP_HR2_10, TG_HR2	90.42, 83.00, 88.60, 79.27, 79.87, 73.68, 85.93, 85.54, 79.27, 94.83, 77.59, 75.00, 66.67
Methanococcus	HR2	NA	BX950229-IG-1439720	1439720	INTERGENIC	MODIFIER	NONE	HR2.152.01.M02, HR2.152.05.M01, HR2.152.01.M03, HR2.152.01.M01, HR2.152.05.M03, HR2.152.05.M02, EP_HR2_01, EP_HR2_05, TG_HR2	99.45, 99.54, 98.67, 99.52, 100.00, 100.00, 100.00, 100.00, 100.00
Methanococcus	HR2	NA	BX950229-IG-1495457	1495457	INTERGENIC	MODIFIER	NONE	HR2.152.01.M02, HR2.152.05.M01, HR2.152.01.M03, HR2.152.01.M01, HR2.152.10.M01, HR2.152.05.M03, HR2.152.10.M03, HR2.152.10.M02, HR2.152.05.M02, EP_HR2_01, EP_HR2_05, EP_HR2_10, TG_HR2	95.08, 92.40, 92.51, 90.97, 88.19, 90.98, 79.92, 92.62, 79.52, 72.73, 82.14, 84.00, 91.04
Methanococcus	HR2	NA	BX950229-IG-1627425	1627425	INTERGENIC	MODIFIER	NONE	EP_HR2_10	50
Methanococcus	HR2	NA	BX950229-IG-308883	308883	INTERGENIC	MODIFIER	NONE	HR2.152.10.M03	56.5
