## Supplementary Table S4 for "Synergistic epistasis enhances cooperativity of mutualistic interspecies interactions"

### Sheet: UE3_ClonalIsolate_Pairings_Grow
Supplementary Table S4: Growth rate and yield for clonal isolate pairings
rate	yield	isolate_1	isolate_2	isolate_1_line	isolate_2_line	isolate_1_EPD	isolate_2_EPD	isolate_1_clone	isolate_2_clone	EPD	clone	pairing_type
0.0414511	0.528292	UE3.152.03.*		UE3	UE3	3	3	*	*	3	bulk	EPD
0.0402902	0.530862	UE3.152.03.*		UE3	UE3	3	3	*	*	3	bulk	EPD
0.0395783	0.562536	UE3.152.09.*		UE3	UE3	9	9	*	*	9	bulk	EPD
0.0362506	0.550122	UE3.152.09.*		UE3	UE3	9	9	*	*	9	bulk	EPD
0.0396453	0.536855	UE3.152.09.*		UE3	UE3	9	9	*	*	9	bulk	EPD
0.0349298	0.518806	UE3.152.03.D01	UE3.152.03.M01	UE3	UE3	3	3	D01	M01	3	1	Dv-E_Mm-E
0.0341418	0.529261	UE3.152.03.D01	UE3.152.03.M01	UE3	UE3	3	3	D01	M01	3	1	Dv-E_Mm-E
0.0350527	0.52983	UE3.152.03.D01	UE3.152.03.M01	UE3	UE3	3	3	D01	M01	3	1	Dv-E_Mm-E
0.036732	0.512951	UE3.152.03.D01	UE3.152.03.M01	UE3	UE3	3	3	D01	M01	3	1	Dv-E_Mm-E
0.0372932	0.543373	UE3.152.03.D02	UE3.152.03.M02	UE3	UE3	3	3	D02	M02	3	2	Dv-E_Mm-E
0.0368111	0.531935	UE3.152.03.D02	UE3.152.03.M02	UE3	UE3	3	3	D02	M02	3	2	Dv-E_Mm-E
0.0361015	0.518852	UE3.152.03.D02	UE3.152.03.M02	UE3	UE3	3	3	D02	M02	3	2	Dv-E_Mm-E
0.0376347	0.514613	UE3.152.03.D03	UE3.152.03.M03	UE3	UE3	3	3	D03	M03	3	3	Dv-E_Mm-E
0.0382331	0.503938	UE3.152.03.D03	UE3.152.03.M03	UE3	UE3	3	3	D03	M03	3	3	Dv-E_Mm-E
0.0363572	0.506234	UE3.152.03.D03	UE3.152.03.M03	UE3	UE3	3	3	D03	M03	3	3	Dv-E_Mm-E
0.0373547	0.511931	UE3.152.03.D03	UE3.152.03.M03	UE3	UE3	3	3	D03	M03	3	3	Dv-E_Mm-E
0.0374682	0.498968	UE3.152.09.D01	UE3.152.09.M01	UE3	UE3	9	9	D01	M01	9	1	Dv-E_Mm-E
0.0347865	0.509111	UE3.152.09.D01	UE3.152.09.M01	UE3	UE3	9	9	D01	M01	9	1	Dv-E_Mm-E
0.0288583	0.49381	UE3.152.09.D01	UE3.152.09.M01	UE3	UE3	9	9	D01	M01	9	1	Dv-E_Mm-E
0.0268741	0.51186	UE3.152.09.D02	UE3.152.09.M02	UE3	UE3	9	9	D02	M02	9	2	Dv-E_Mm-E
0.0220065	0.492992	UE3.152.09.D02	UE3.152.09.M02	UE3	UE3	9	9	D02	M02	9	2	Dv-E_Mm-E
0.0226786	0.507668	UE3.152.09.D02	UE3.152.09.M02	UE3	UE3	9	9	D02	M02	9	2	Dv-E_Mm-E
0.0253214	0.490461	UE3.152.09.D02	UE3.152.09.M02	UE3	UE3	9	9	D02	M02	9	2	Dv-E_Mm-E
0.023458	0.489534	UE3.152.09.D03	UE3.152.09.M03	UE3	UE3	9	9	D03	M03	9	3	Dv-E_Mm-E
0.0237864	0.490138	UE3.152.09.D03	UE3.152.09.M03	UE3	UE3	9	9	D03	M03	9	3	Dv-E_Mm-E
0.0231062	0.453567	UE3.152.09.D03	UE3.152.09.M03	UE3	UE3	9	9	D03	M03	9	3	Dv-E_Mm-E
0.00857894	0.330691	UE3.152.03.M01	WT.0.*.D01	UE3	WT	3	*	M01	Dan	3	1	Dv-A_Mm-E
0.00819713	0.345213	UE3.152.03.M01	WT.0.*.D01	UE3	WT	3	*	M01	Dan	3	1	Dv-A_Mm-E
0.00925964	0.35811	UE3.152.03.M01	WT.0.*.D01	UE3	WT	3	*	M01	Dan	3	1	Dv-A_Mm-E
0.00909842	0.335505	UE3.152.09.M03	WT.0.*.D01	UE3	WT	9	*	M03	Dan	9	3	Dv-A_Mm-E
0.00914406	0.366138	UE3.152.09.M03	WT.0.*.D01	UE3	WT	9	*	M03	Dan	9	3	Dv-A_Mm-E
0.010984	0.39336	UE3.152.09.M03	WT.0.*.D01	UE3	WT	9	*	M03	Dan	9	3	Dv-A_Mm-E
0.00964118	0.35054	UE3.152.09.M03	WT.0.*.D01	UE3	WT	9	*	M03	Dan	9	3	Dv-A_Mm-E
0.00857952	0.340227	UE3.152.09.M01	WT.0.*.D01	UE3	WT	9	*	M01	Dan	9	1	Dv-A_Mm-E
0.00952021	0.35585	UE3.152.09.M01	WT.0.*.D01	UE3	WT	9	*	M01	Dan	9	1	Dv-A_Mm-E
0.0176291	0.365216	UE3.152.09.M01	WT.0.*.D01	UE3	WT	9	*	M01	Dan	9	1	Dv-A_Mm-E
0.00192897	0.0876694	UE3.152.09.M02	WT.0.*.D01	UE3	WT	9	*	M02	Dan	9	2	Dv-A_Mm-E
0.00620444	0.14579	UE3.152.03.D01	WT.0.*.M01	UE3	WT	3	*	D01	Man	3	1	Dv-E_Mm-A
0.0171636	0.378577	UE3.152.03.D01	WT.0.*.M01	UE3	WT	3	*	D01	Man	3	1	Dv-E_Mm-A
0.0176272	0.388102	UE3.152.03.D01	WT.0.*.M01	UE3	WT	3	*	D01	Man	3	1	Dv-E_Mm-A
0.0168813	0.388401	UE3.152.03.D01	WT.0.*.M01	UE3	WT	3	*	D01	Man	3	1	Dv-E_Mm-A
0.0181329	0.390723	UE3.152.03.D02	WT.0.*.M01	UE3	WT	3	*	D02	Man	3	2	Dv-E_Mm-A
0.0228877	0.392658	UE3.152.03.D02	WT.0.*.M01	UE3	WT	3	*	D02	Man	3	2	Dv-E_Mm-A
0.0210859	0.388145	UE3.152.03.D02	WT.0.*.M01	UE3	WT	3	*	D02	Man	3	2	Dv-E_Mm-A
0.0185694	0.393728	UE3.152.03.D02	WT.0.*.M01	UE3	WT	3	*	D02	Man	3	2	Dv-E_Mm-A
0.0239742	0.413222	UE3.152.03.D03	WT.0.*.M01	UE3	WT	3	*	D03	Man	3	3	Dv-E_Mm-A
0.0271199	0.407807	UE3.152.03.D03	WT.0.*.M01	UE3	WT	3	*	D03	Man	3	3	Dv-E_Mm-A
0.0237433	0.4106	UE3.152.03.D03	WT.0.*.M01	UE3	WT	3	*	D03	Man	3	3	Dv-E_Mm-A
0.0262963	0.406244	UE3.152.03.D03	WT.0.*.M01	UE3	WT	3	*	D03	Man	3	3	Dv-E_Mm-A
0.0173311	0.374741	UE3.152.09.D01	WT.0.*.M01	UE3	WT	9	*	D01	Man	9	1	Dv-E_Mm-A
0.0184714	0.390278	UE3.152.09.D01	WT.0.*.M01	UE3	WT	9	*	D01	Man	9	1	Dv-E_Mm-A
0.0166092	0.358637	UE3.152.09.D01	WT.0.*.M01	UE3	WT	9	*	D01	Man	9	1	Dv-E_Mm-A
0.00784208	0.307385	UE3.152.09.D01	WT.0.*.M01	UE3	WT	9	*	D01	Man	9	1	Dv-E_Mm-A
0.00919458	0.30428	UE3.152.09.D01	WT.0.*.M01	UE3	WT	9	*	D01	Man	9	1	Dv-E_Mm-A
0.00515929	0.232157	WT.0.*.D01	WT.0.*.M01	WT	WT	*	*	Dan	Man	An	0	Dv-A_Mm-A
0.00699208	0.305124	KSEA.0.*.*	WT.0.*.M01	WT	WT	*	*	Dan	Man	An	0	Dv-A_Mm-A
0.00536883	0.25209	KSEA.0.*.*	WT.0.*.M01	WT	WT	*	*	Dan	Man	An	0	Dv-A_Mm-A
0.00595476	0.288318	KSEA.0.*.*	WT.0.*.M01	WT	WT	*	*	Dan	Man	An	0	Dv-A_Mm-A
0.0058823	0.264913	KSEA.0.*.*	WT.0.*.M01	WT	WT	*	*	Dan	Man	An	0	Dv-A_Mm-A
0.00531487	0.263518	KSEA.0.*.*	WT.0.*.M01	WT	WT	*	*	Dan	Man	An	0	Dv-A_Mm-A
0.00449267	0.242685	KSEA.0.*.*	WT.0.*.M01	WT	WT	*	*	Dan	Man	An	0	Dv-A_Mm-A
0.00633167	0.305672	KSEE.0.*.*	WT.0.*.M01	WT	WT	*	*	Dan	Man	An	0	Dv-A_Mm-A
0.00521543	0.253195	KSEE.0.*.*	WT.0.*.M01	WT	WT	*	*	Dan	Man	An	0	Dv-A_Mm-A
0.00519035	0.23298	KSEE.0.*.*	WT.0.*.M01	WT	WT	*	*	Dan	Man	An	0	Dv-A_Mm-A
0.00447264	0.263986	KSEE.0.*.*	WT.0.*.M01	WT	WT	*	*	Dan	Man	An	0	Dv-A_Mm-A
0.00363285	0.263566	KSEE.0.*.*	WT.0.*.M01	WT	WT	*	*	Dan	Man	An	0	Dv-A_Mm-A
0.00589404	0.284328	KSEE.0.*.*	WT.0.*.M01	WT	WT	*	*	Dan	Man	An	0	Dv-A_Mm-A
0.0044747	0.245301	KSES.0.*.*	WT.0.*.M01	WT	WT	*	*	Dan	Man	An	0	Dv-A_Mm-A
0.00534342	0.275084	KSES.0.*.*	WT.0.*.M01	WT	WT	*	*	Dan	Man	An	0	Dv-A_Mm-A
0.00622782	0.28257	KSES.0.*.*	WT.0.*.M01	WT	WT	*	*	Dan	Man	An	0	Dv-A_Mm-A
